# From definition to discovery: metabolite markers of high temperature in green grape berries

**DOI:** 10.64898/2026.06.02.729726

**Authors:** Xi Lucie Zhan, Caroline Mauve, Fatma Lecourieux, Eric Gomès, Erwan Chavonet, Josep Valls Fonayet, Bertrand Gakière, Cyril Abadie, Pierre Pétriacq, David Lecourieux

## Abstract

Understanding how plants respond to high temperature is critical under global warming. Metabolite markers can provide insights into stress-responsive mechanisms and help guide strategies to maintain crop quality. However, heat-associated metabolite markers in grape berries remain poorly defined, particularly at the green stage, a critical phase of berry development during which early metabolic perturbations can influence subsequent ripening and ultimately determine berry composition and quality. Here, we applied berry-scale heat treatments of eight durations of two major wine cultivars, Cabernet Sauvignon and Merlot. Untargeted LC-MS profiling revealed both conserved and cultivar-dependent responses to heat. Based on these patterns, three time points were selected for targeted GC-MS analysis, and subsequent statistical analyses identified robust “cultivar-common heat markers”: glycine decreased, whereas galactinol increased consistently across time points and cultivars. “Cultivar-dependent heat markers” were identified: xylose, lyxose, citrulline, quinic acid, and glutamine, that consistently distinguished CS and Merlot fruits under heat stress. Notably, xylose, lyxose, citrulline, and quinic acid also differentiated the two cultivars under ambient conditions, underscoring their potential as stable cultivar-discriminating metabolites. Together, these results reveal dynamic metabolic remodeling in grape berries under heat stress, particularly in amino acid, nitrogen, central carbon metabolism, raffinose family oligosaccharides pathway and the glutathione-ascorbate cycle.
