## Supplemental Table 2 for "From definition to discovery: metabolite markers of high temperature in green grape berries"

### Sheet: green_CS
Fold Change (FC)
heat treatment/control (ht/ctl)
Significance: p < 0.001***,p < 0.01**, p < 0.05*
1 hour (1h), 4 hours (4h), 5 days (5d)
Metabolite	log2FC_1h	log2FC_4h	log2FC_5d
2-keto-L-gulonic A	-0.332	-0.258	0.210
3,5-dihydroxyphenylglycine	0.115	0.013	0.175
3-phosphoglycerate	-0.479	-1.204**	-0.218*
5,10,15,20-tetra(4-pyridyl)-21H,23H-porphine/porphine	-0.806	0.259	-0.069
F6P	-0.238	-1.029*	-0.441*
G6P	-0.412	-0.970*	-0.468*
GABA	1.119*	-0.439	0.102
Gal/Glc A	-0.287	0.033	2.085*
Glc/Gal A	0.575	2.704	2.594*
O-phosphocolamine	0.362	1.019	0.302
arabinose	-0.029	0.166	0.207
arabitol	0.023	-0.096	0.219*
arbutin	-0.011	0.042	0.047
aspartic A	-0.389	-0.393	0.262
benzoic A	0.002	0.102	-0.095
caffeic A	-0.420	0.104	-0.229
catechin	-0.130	-0.008	0.026
citramalic A	-0.185	-0.057	0.039
citric A	-0.071	-0.048	0.211*
citrulline	0.963*	1.365	-0.165
dehydroascorbic A	-0.500*	-0.299	-0.449*
erythrono-1,4-lactone	-0.054	-0.089	0.002
ethanolamine	0.076	-0.369	0.167
fructose	-0.115	-0.068	0.428
fumaric A	-0.525	-0.111	0.118
galactinol	-0.002	3.822*	3.952*
gallic A/tannic A	-0.222	0.160	-0.058
gallocatechin	0.119	0.352	0.165
gentisic A	0.032	-0.115	0.020
gluconic A lactone	-0.158	-0.080	1.422*
glucose	-0.352	0.136	1.474*
glutamic A	0.091	-1.072*	-0.576*
glutamine	1.055**	1.035*	-0.373**
glutaric A	0.155	-0.045	-0.066
glyceric A	-0.005	-0.120	-0.396**
glycerol-phosphate	0.172	-0.102	-0.075
glycine	-2.343**	-3.159***	-2.512**
histidine	1.580*	1.035	1.044
isocitric A	-0.028	-0.042	0.010
isoleucine	0.882*	-0.165	0.334
linoleic A	0.069	-0.052	-0.267
lyxose/xylose	-0.212	-0.249	0.515**
maleic A	-1.150	0.423	-0.590
malic A	-0.374	-0.887*	0.035
maltose	0.482	-0.131	0.875**
mucic A	0.109	0.051	0.022
myo-inositol	0.292	-0.220	0.422
oleic/elaidic A	0.095	-0.035	0.006
palmitic A	0.059	-0.173	0.053
phosphoric A	-0.530	-0.732*	-0.084
proline	0.943	0.163	-0.067
pyroglutamic A	0.457*	0.060	-0.429*
quinic A	-0.017	-0.165	0.462**
raffinose	-0.617	-0.064	3.463**
rhamnose/6-deoxy-D-glucose	0.077	-0.106	0.111
ribonic A-γ-lactone	0.219	-0.148	-0.076
ribose	0.012	-0.271	0.189
saccharic A	-0.047	-0.014	0.172
serine	0.612	0.025	0.167
shikimic A	0.015	0.108	0.095
sophorose	-0.033	-0.153	0.678**
stearic A/xanthotoxin	0.126	-0.161	0.011
stigmasterol	0.083	-0.278	0.221
succinic A	-0.219	0.034	0.883*
sucrose	0.500	1.243*	0.444
t-caftaric A	0.093	0.530	0.081
t-cortaric A	0.040	0.029	0.007
t-fertaric A	0.109	-0.239	0.603*
tartaric	-0.378	-0.866*	0.035
threitol	-0.033	-0.048	0.299*
threonic A	-0.077	-0.085	0.076
threonine	0.778*	0.454	0.281
tryptophan	0.478	0.585	-0.517**
turanose	0.181	-0.042	0.589*
tyrosine	0.648*	0.227	0.674*
xylitol	0.088	-0.050	0.532**
xylose/lyxose	-0.149	-0.243	0.500**
α-ketoglutaric A	-0.124	0.175	0.955*
α-tocophereol	0.311	-0.099	0.275
β-gentiobiose	0.085	-0.506	0.674
β-sitosterol	0.091	-0.215	0.218*

### Sheet: green_Merlot
Fold Change (FC)
heat treatment/control (ht/ctl)
Significance: p < 0.001***,p < 0.01**, p < 0.05*
1 hour (1h), 4 hours (4h), 5 days (5d)
Metabolite	log2FC_1h	log2FC_4h	log2FC_5d
2-keto-L-gulonic A	-0.332	-0.258	0.210
3,5-dihydroxyphenylglycine	0.115	0.013	0.175
3-phosphoglycerate	-0.479	-1.204**	-0.218*
5,10,15,20-tetra(4-pyridyl)-21H,23H-porphine/porphine	-0.806	0.259	-0.069
F6P	-0.238	-1.029*	-0.441*
G6P	-0.412	-0.970*	-0.468*
GABA	1.119*	-0.439	0.102
Gal/Glc A	-0.287	0.033	2.085*
Glc/Gal A	0.575	2.704	2.594*
O-phosphocolamine	0.362	1.019	0.302
arabinose	-0.029	0.166	0.207
arabitol	0.023	-0.096	0.219*
arbutin	-0.011	0.042	0.047
aspartic A	-0.389	-0.393	0.262
benzoic A	0.002	0.102	-0.095
caffeic A	-0.420	0.104	-0.229
catechin	-0.130	-0.008	0.026
citramalic A	-0.185	-0.057	0.039
citric A	-0.071	-0.048	0.211*
citrulline	0.963*	1.365	-0.165
dehydroascorbic A	-0.500*	-0.299	-0.449*
erythrono-1,4-lactone	-0.054	-0.089	0.002
ethanolamine	0.076	-0.369	0.167
fructose	-0.115	-0.068	0.428
fumaric A	-0.525	-0.111	0.118
galactinol	-0.002	3.822*	3.952*
gallic A/tannic A	-0.222	0.160	-0.058
gallocatechin	0.119	0.352	0.165
gentisic A	0.032	-0.115	0.020
gluconic A lactone	-0.158	-0.080	1.422*
glucose	-0.352	0.136	1.474*
glutamic A	0.091	-1.072*	-0.576*
glutamine	1.055**	1.035*	-0.373**
glutaric A	0.155	-0.045	-0.066
glyceric A	-0.005	-0.120	-0.396**
glycerol-phosphate	0.172	-0.102	-0.075
glycine	-2.343**	-3.159***	-2.512**
histidine	1.580*	1.035	1.044
isocitric A	-0.028	-0.042	0.010
isoleucine	0.882*	-0.165	0.334
linoleic A	0.069	-0.052	-0.267
lyxose/xylose	-0.212	-0.249	0.515**
maleic A	-1.150	0.423	-0.590
malic A	-0.374	-0.887*	0.035
maltose	0.482	-0.131	0.875**
mucic A	0.109	0.051	0.022
myo-inositol	0.292	-0.220	0.422
oleic/elaidic A	0.095	-0.035	0.006
palmitic A	0.059	-0.173	0.053
phosphoric A	-0.530	-0.732*	-0.084
proline	0.943	0.163	-0.067
pyroglutamic A	0.457*	0.060	-0.429*
quinic A	-0.017	-0.165	0.462**
raffinose	-0.617	-0.064	3.463**
rhamnose/6-deoxy-D-glucose	0.077	-0.106	0.111
ribonic A-γ-lactone	0.219	-0.148	-0.076
ribose	0.012	-0.271	0.189
saccharic A	-0.047	-0.014	0.172
serine	0.612	0.025	0.167
shikimic A	0.015	0.108	0.095
sophorose	-0.033	-0.153	0.678**
stearic A/xanthotoxin	0.126	-0.161	0.011
stigmasterol	0.083	-0.278	0.221
succinic A	-0.219	0.034	0.883*
sucrose	0.500	1.243*	0.444
t-caftaric A	0.093	0.530	0.081
t-cortaric A	0.040	0.029	0.007
t-fertaric A	0.109	-0.239	0.603*
tartaric	-0.378	-0.866*	0.035
threitol	-0.033	-0.048	0.299*
threonic A	-0.077	-0.085	0.076
threonine	0.778*	0.454	0.281
tryptophan	0.478	0.585	-0.517**
turanose	0.181	-0.042	0.589*
tyrosine	0.648*	0.227	0.674*
xylitol	0.088	-0.050	0.532**
xylose/lyxose	-0.149	-0.243	0.500**
α-ketoglutaric A	-0.124	0.175	0.955*
α-tocophereol	0.311	-0.099	0.275
β-gentiobiose	0.085	-0.506	0.674
β-sitosterol	0.091	-0.215	0.218*
