## Supplemental Table 3 for "From definition to discovery: metabolite markers of high temperature in green grape berries"

### Sheet: green_1h
Contrast	Treatment	Estimate	Standard Error	t.ratio	p.value	Metabolite
CS - Merlot	ctl	0.0027671	0.00507244	0.545517	0.595393	isoleucine
CS - Merlot	ht	0.0253068	0.00507244	4.98909	0.000315018	isoleucine
CS - Merlot	ctl	0.00967498	0.00369651	2.61733	0.0224956	proline
CS - Merlot	ht	0.0295225	0.00369651	7.98658	3.83e-06	proline
CS - Merlot	ctl	0.00823645	0.00997264	0.825905	0.424974	threonine
CS - Merlot	ht	0.0547709	0.00997264	5.49212	0.00013799	threonine
CS - Merlot	ctl	0.0653191	0.0204647	3.1918	0.00774965	aspartic acid
CS - Merlot	ht	-0.0872409	0.0204647	-4.26299	0.00110166	aspartic acid
CS - Merlot	ctl	0.228667	0.052074	4.39119	0.000878865	pyroglutamic acid
CS - Merlot	ht	0.548928	0.052074	10.5413	2.02e-07	pyroglutamic acid
CS - Merlot	ctl	0.00656796	0.0177818	0.369364	0.718292	gamma-aminobutyric acid (GABA)
CS - Merlot	ht	0.214292	0.0177818	12.0512	4.61e-08	gamma-aminobutyric acid (GABA)
CS - Merlot	ctl	-0.0175031	0.00134952	-12.9699	2.02e-08	xylose/lyxose
CS - Merlot	ht	-0.0238436	0.00134952	-17.6682	5.9e-10	xylose/lyxose
CS - Merlot	ctl	-0.0908615	0.0059054	-15.3862	2.91e-09	lyxose/xylose
CS - Merlot	ht	-0.129477	0.0059054	-21.9252	4.76e-11	lyxose/xylose
CS - Merlot	ctl	0.0227413	0.00167348	13.5893	1.2e-08	ribonic acid-gamma-lactone
CS - Merlot	ht	0.0312983	0.00167348	18.7026	3.05e-10	ribonic acid-gamma-lactone
CS - Merlot	ctl	0.166225	0.0695374	2.39043	0.0341082	glutamine
CS - Merlot	ht	1.04744	0.0695374	15.063	3.7e-09	glutamine
CS - Merlot	ctl	0.00822464	0.000904131	9.09673	9.86e-07	3-phosphoglycerate
CS - Merlot	ht	-0.00559819	0.000904131	-6.19179	4.64e-05	3-phosphoglycerate
CS - Merlot	ctl	0.0085559	0.00186772	4.58094	0.000631401	citrulline
CS - Merlot	ht	0.0207802	0.00186772	11.126	1.12e-07	citrulline
CS - Merlot	ctl	-0.134279	0.0163698	-8.20284	2.91e-06	quinic acid
CS - Merlot	ht	-0.272183	0.0163698	-16.6272	1.19e-09	quinic acid
CS - Merlot	ctl	0.00537621	0.00259774	2.06957	0.0607339	histidine
CS - Merlot	ht	0.0197979	0.00259774	7.62118	6.16e-06	histidine
CS - Merlot	ctl	0.140282	0.0223546	6.2753	4.1e-05	tyrosine
CS - Merlot	ht	0.268585	0.0223546	12.0148	4.77e-08	tyrosine
CS - Merlot	ctl	0.0234213	0.00404048	5.79667	8.52e-05	raffinose
CS - Merlot	ht	-0.00392193	0.00404048	-0.970661	0.350876	raffinose
CS - Merlot	ctl	-4.21156	0.325514	-12.9382	2.08e-08	sucrose
CS - Merlot	ht	-2.19923	0.325514	-6.75617	2.03e-05	sucrose

### Sheet: green_4h
Contrast	Treatment	estimate	Standard Error	t.ratio	p.value	Metabolite
CS - Merlot	ctl	-0.0143276	0.00148009	-9.68021	5.0823e-07	xylose/lyxose
CS - Merlot	ht	-0.0227111	0.00148009	-15.3444	2.99706e-09	xylose/lyxose
CS - Merlot	ctl	-0.0768333	0.00817014	-9.40416	6.92646e-07	lyxose/xylose
CS - Merlot	ht	-0.126786	0.00817014	-15.5182	2.6339e-09	lyxose/xylose
CS - Merlot	ctl	-0.0502474	0.0599585	-0.838037	0.41839	glutamine
CS - Merlot	ht	0.595013	0.0599585	9.92375	3.88987e-07	glutamine
CS - Merlot	ctl	-0.00902071	0.0024094	-3.74397	0.00280162	citrulline
CS - Merlot	ht	0.0143563	0.0024094	5.95844	6.62688e-05	citrulline
CS - Merlot	ctl	-0.115247	0.0227337	-5.06941	0.000275464	quinic acid
CS - Merlot	ht	-0.282176	0.0227337	-12.4122	3.31633e-08	quinic acid
CS - Merlot	ctl	0.00143848	0.00191128	0.752626	0.466183	galactonic acid/gluconic acid
CS - Merlot	ht	-0.00961939	0.00191128	-5.03295	0.000292731	galactonic acid/gluconic acid
CS - Merlot	ctl	0.0140753	0.0797472	0.176499	0.862845	galactinol
CS - Merlot	ht	0.824559	0.0797472	10.3397	2.49343e-07	galactinol
CS - Merlot	ctl	-3.12772	0.289713	-10.7959	1.55622e-07	glucose
CS - Merlot	ht	-4.66335	0.289713	-16.0964	1.73014e-09	glucose
CS - Merlot	ctl	-5.22974	0.69504	-7.52437	7.00177e-06	sucrose
CS - Merlot	ht	-0.0401716	0.69504	-0.0577975	0.954861	sucrose

### Sheet: green_5d
Contrast	Treatment	Estimate	Standard Error	t.ratio	p.value	Metabolite
CS - Merlot	ctl	0.00906886	0.00247455	3.66485	0.00323731	isoleucine
CS - Merlot	ht	-0.00546834	0.00247455	-2.20983	0.0472948	isoleucine
CS - Merlot	ctl	-0.0503263	0.00593474	-8.47996	2.06e-06	succinic acid
CS - Merlot	ht	0.0245801	0.00593474	4.14173	0.00136659	succinic acid
CS - Merlot	ctl	-0.335567	0.0532102	-6.30645	3.91e-05	fumaric acid
CS - Merlot	ht	0.0345798	0.0532102	0.649871	0.52802	fumaric acid
CS - Merlot	ctl	0.0147479	0.0215878	0.68316	0.507481	serine
CS - Merlot	ht	-0.076648	0.0215878	-3.55052	0.0039928	serine
CS - Merlot	ctl	0.00581438	0.000846891	6.86556	1.73e-05	erythrono-1,4-lactone
CS - Merlot	ht	0.0100594	0.000846891	11.878	5.42e-08	erythrono-1,4-lactone
CS - Merlot	ctl	-0.00946081	0.00137871	-6.8621	1.74e-05	citramalic acid
CS - Merlot	ht	0.00227798	0.00137871	1.65226	0.124386	citramalic acid
CS - Merlot	ctl	0.217742	0.0321442	6.77392	1.98e-05	pyroglutamic acid
CS - Merlot	ht	0.00722706	0.0321442	0.224833	0.825893	pyroglutamic acid
CS - Merlot	ctl	-0.0261351	0.00301266	-8.67508	1.63e-06	Î±-ketoglutaric acid
CS - Merlot	ht	-0.0123315	0.00301266	-4.09323	0.00149032	Î±-ketoglutaric acid
CS - Merlot	ctl	0.529096	0.0664251	7.96531	3.93e-06	glutamic acid
CS - Merlot	ht	0.0890131	0.0664251	1.34005	0.205051	glutamic acid
CS - Merlot	ctl	-0.024677	0.000699284	-35.2889	1.71e-13	xylose/lyxose
CS - Merlot	ht	-0.0166868	0.000699284	-23.8627	1.76e-11	xylose/lyxose
CS - Merlot	ctl	-0.127218	0.00476963	-26.6726	4.73e-12	lyxose/xylose
CS - Merlot	ht	-0.0923905	0.00476963	-19.3706	2.03e-10	lyxose/xylose
CS - Merlot	ctl	-0.0120353	0.00224857	-5.35245	0.000172918	arabinose
CS - Merlot	ht	-0.0032485	0.00224857	-1.4447	0.174144	arabinose
CS - Merlot	ctl	-0.0201021	0.00158661	-12.6698	2.63e-08	ribose
CS - Merlot	ht	-0.0102751	0.00158661	-6.47613	3.04e-05	ribose
CS - Merlot	ctl	0.0152234	0.00161716	9.41366	6.85e-07	xylitol
CS - Merlot	ht	0.0228291	0.00161716	14.1168	7.76e-09	xylitol
CS - Merlot	ctl	-0.00211316	0.000982606	-2.15057	0.0525896	arabitol
CS - Merlot	ht	0.00426245	0.000982606	4.33791	0.000965164	arabitol
CS - Merlot	ctl	0.18386	0.0154809	11.8766	5.43e-08	glutamine
CS - Merlot	ht	-0.00555268	0.0154809	-0.358679	0.726066	glutamine
CS - Merlot	ctl	0.0129477	0.00135322	9.56811	5.76e-07	citrulline
CS - Merlot	ht	0.00291495	0.00135322	2.15409	0.0522602	citrulline
CS - Merlot	ctl	-0.136348	0.0114619	-11.8958	5.33e-08	quinic acid
CS - Merlot	ht	-0.190306	0.0114619	-16.6034	1.21e-09	quinic acid
CS - Merlot	ctl	0.0923999	0.0122846	7.52162	7.03e-06	tyrosine
CS - Merlot	ht	0.159288	0.0122846	12.9665	2.03e-08	tyrosine
CS - Merlot	ctl	0.224676	0.00623659	36.0254	1.34e-13	tryptophan
CS - Merlot	ht	0.129849	0.00623659	20.8205	8.72e-11	tryptophan
CS - Merlot	ctl	-0.0263807	0.00773104	-3.41231	0.00515126	fructose 6-phosphate
CS - Merlot	ht	0.00995387	0.00773104	1.28752	0.222191	fructose 6-phosphate
CS - Merlot	ctl	-0.0106795	0.00183076	-5.83337	8.04e-05	glucose-6-phosphate
CS - Merlot	ht	0.00155568	0.00183076	0.849746	0.412099	glucose-6-phosphate
CS - Merlot	ctl	-0.0332229	0.00224967	-14.7679	4.64e-09	maltose
CS - Merlot	ht	-0.0173423	0.00224967	-7.70882	5.48e-06	maltose
CS - Merlot	ctl	0.00158692	0.00188286	0.842825	0.41581	trans-fertaric acid
CS - Merlot	ht	0.0118192	0.00188286	6.27724	4.08e-05	trans-fertaric acid
CS - Merlot	ctl	0.000262908	0.0501468	0.00524278	0.995903	galactinol
CS - Merlot	ht	0.294679	0.0501468	5.87633	7.52e-05	galactinol
CS - Merlot	ctl	-0.00151157	0.000835023	-1.81021	0.0953583	stigmasterol
CS - Merlot	ht	0.00372909	0.000835023	4.46586	0.000771218	stigmasterol
CS - Merlot	ctl	-0.01016	0.00769458	-1.32042	0.211327	Î²-sitosterol
CS - Merlot	ht	0.0470275	0.00769458	6.11177	5.24e-05	Î²-sitosterol
CS - Merlot	ctl	-0.000169541	0.00412965	-0.0410547	0.967927	raffinose
CS - Merlot	ht	0.159023	0.00412965	38.5076	6.06e-14	raffinose
