## Supplemental Table 4 for "From definition to discovery: metabolite markers of high temperature in green grape berries"

### Sheet: cultivar_common_heat_fragements
Fragment	Compound annotation (tentative)	Formula	Average Rt(min)	Quant mass	Qualifier ions (m/z)	Exact mass (Da)	Δm (Da)
162	N-ethylglycine	C₄H₉NO₂	8.266	102.043	30,44,29	103.063	-1.0205
313	/	/	10.543	174.094	/	/	/
817	/	/	21.368	387.149	/	/	/
819	/	/	21.539	387.146	/	/	/

### Sheet: cultivar_dependent_fragments
Fragment	Compound annotation (tentative)	Formula	Average Rt(min)	Quant mass	Qualifier ions (m/z)	Exact mass (Da)	Δm (Da)
406	/		12.086	160.062	/	/	/
485	/		13.52	196.16	/	/	/
585	/		15.393	173.091	/	/	/
618	dihydroxybenzoic acid	C7H6O4	16.148	156.064	155111	154.027	2.0375
664	/		17.016	345.175	/	/	/
727	/		18.208	204.091	/	/	/
771	/		19.776	73.0387	/	/	/
778	/		20.002	233.11	/	/	/
779	/		20.04	333.132	/	/	/
854	/		22.883	57.0525	/	/	/
954	/		27.464	317.12	/	/	/
